# Phenotypically wild barley shows evidence of introgression from cultivated barley

**DOI:** 10.1101/2024.07.01.601622

**Authors:** Chaochih Liu, Li Lei, Mingqin Shao, Jerome D. Franckowiak, Jacob B. Pacheco, Jeness C. Scott, Ryan T. Gavin, Joy K. Roy, Ahmad H. Sallam, Brian J. Steffenson, Peter L. Morrell

## Abstract

Plant conservation hinges on preserving biodiversity, which is crucial for long-term adaptation. Multiple studies have reported genetic evidence of crop-to-wild introgression in phenotypically wild accessions of wild barley (*Hordeum vulgare* ssp. *spontaneum*). We examined 318 Wild Barley Diversity Collection (WBDC) accessions for evidence of introgression from cultivated barley. Using SNP genotype and exome capture data, we performed local ancestry inference between the 318 WBDC accessions and cultivated barley to identify genomic regions with evidence of introgression. Using the genomic intervals for well-characterized genes involved in domestication and improvement, we examined the evidence for introgression at genomic regions potentially important for maintaining a wild phenotype. Our analysis revealed that nearly 16% (48 of 318) of WBDC accessions showed evidence of introgression from cultivated barley, and up to 16.6% of the genome has been introgressed. All accessions identified as introgressed based on domestication-related phenotypes show clear genetic evidence of introgression. The size of runs of identity by state and local ancestry inference suggests that most introgression did not occur recently. This study suggests a long history of genetic exchange between wild and cultivated barley, highlighting the potential for introgression to influence the genetic makeup and future adaptation of wild populations, with implications for plant conservation strategies.
