## Supplementary material for "Phenotypically wild barley shows evidence of introgression from cultivated barley": Table S3

Table S3. The number of introgressed segments and proportion of introgression identified in each sample from local ancestry inference.
sample	num_introgressed_segments	total_bp_length	total_Mbp_length	prop_genome_introgressed	description
WBDC344	297	700247659	700.2476589999994	0.16571533303531105	Visible Phenotype
WBDC016	159	491205344	491.2053439999999	0.11624495437218524
WBDC092	132	324147801	324.14780099999984	0.076710375
WBDC190	77	303600753	303.6007529999997	0.071847866	Visible Phenotype
WBDC172	142	301942388	301.9423879999999	0.07145541
WBDC182	142	223954776	223.95477599999992	0.052999449	Visible Phenotype
WBDC275	116	223672054	223.6720539999999	0.052932542
WBDC053	157	212791645	212.7916449999999	0.050357666841277765
WBDC311	119	207810682	207.81068199999996	0.04917891
WBDC045	125	197219515	197.21951499999983	0.046672484
WBDC173	151	175290317	175.2903169999998	0.041482885
WBDC027	101	147969845	147.96984499999982	0.035017428	Azerbaijan
WBDC350	156	142352720	142.35271999999983	0.033688122
WBDC227	98	112884271	112.8842709999999	0.026714340737572256	Azerbaijan
WBDC042	27	110851830	110.85182999999998	0.026233358569533873
WBDC283	32	92563506	92.56350599999995	0.021905381655415165
WBDC280	31	92563505	92.56350499999995	0.021905381
WBDC021	58	72763925	72.76392499999996	0.017219762050402508
WBDC020	109	61396111	61.39611099999988	0.014529540871250416
WBDC018	45	47598834	47.59883399999996	0.011264381289995126
WBDC028	61	45820567	45.82056699999998	0.010843550025023052
WBDC184	97	42966777	42.966776999999986	0.010168193593359721
WBDC150	19	42544660	42.544659999999986	0.010068298565742262	Visible Phenotype
WBDC324	12	31760228	31.760228000000005	0.007516136
WBDC125	7	31051531	31.051531	0.007348421
WBDC128	4	30119106	30.119106000000002	0.007127761
WBDC057	17	27554532	27.554532000000005	0.006520848
WBDC093	17	27554532	27.554532000000005	0.006520848
WBDC268	17	27554532	27.554532000000005	0.006520848
WBDC228	23	26271289	26.271288999999996	0.006217165	Azerbaijan
WBDC214	15	25536392	25.536392	0.00604325
WBDC230	14	24052921	24.052921	0.005692183	Azerbaijan
WBDC207	12	23903702	23.90370200000001	0.00565687
WBDC038	20	19400773	19.400773000000004	0.004591241
WBDC061	14	15021092	15.021092	0.003554778
WBDC049	16	14601480	14.601479999999999	0.003455476
WBDC308	11	13713997	13.713996999999999	0.003245451
WBDC137	19	10517126	10.517126	0.002488904
WBDC307	19	10517126	10.517126	0.002488904
WBDC257	15	9538037	9.538036999999996	0.0022572
WBDC229	18	8931498	8.931497999999998	0.002113661	Azerbaijan
WBDC035	24	8600519	8.600519	0.002035334
WBDC355	19	8355386	8.355386000000001	0.001977323
WBDC073	7	6945115	6.945115	0.001643579
WBDC232	18	3194472	3.194472	7.559796659769714e-4	Azerbaijan
WBDC292	14	2675619	2.675619000000001	6.331918257231988e-4
WBDC066	8	944831	0.9448310000000002	2.235965830298991e-4
WBDC231	6	145191	0.145191	3.435980771872862e-5	Azerbaijan
