## Supplementary material for "Phenotypically wild barley shows evidence of introgression from cultivated barley": Table S4

Table S4. The average length of introgressed segments per chromosome, all samples combined.
chr	Mean	Standard_deviation
chr1H	3.304425258566978	18.263253388750325
chr2H	1.161310011904762	3.041908901072535
chr3H	1.6986767378378378	8.670057332833473
chr4H	1.5469475637583892	3.9151374634151015
chr5H	0.9608297202505219	3.758531103823675
chr6H	1.759751062	6.499993484
chr7H	2.1478915604719764	6.653446841265112
